# Knockout of cyclin dependent kinases 8 and 19 leads to depletion of cyclin C and suppresses spermatogenesis and male fertility in mice

**DOI:** 10.1101/2023.11.04.564913

**Authors:** Alexandra V. Bruter, Ekaterina A. Varlamova, Nina I. Stavskaya, Zoia G. Antysheva, Vasily N. Manskikh, Anna V. Tvorogova, Diana. S. Korshunova, Alvina I. Khamidullina, Marina V. Utkina, Viktor P. Bogdanov, Iuliia P. Baikova, Alyona I. Nikiforova, Eugene A. Albert, Denis O. Maksimov, Jing Li, Mengqian Chen, Gary. P Schools, Alexey V. Feoktistov, Alexander A. Shtil, Igor B. Roninson, Vladislav A. Mogila, Yulia Y. Silaeva, Victor V. Tatarskiy

**Author notes:** These authors contributed equally to this work (Alexandra V. Bruter, Ekaterina A. Varlamova).

## Abstract

Paralogs CDK8 and CDK19 are regulatory kinases associated with the transcriptional Mediator complex. We have e generated mice with the systemic inducible *Cdk8* knockout on the background of *Cdk19* constitutive knockout. *Cdk8/19* double knockout (iDKO) males, but not single *Cdk8* and *Cdk19* KO, had an atrophic reproductive system and were infertile. The iDKO males lacked postmeiotic spermatids and spermatocytes after meiosis I pachytene. Testosterone levels were decreased whereas the amounts of the luteinizing hormone were unchanged. Single cell RNA sequencing showed marked differences in the expression of steroidogenic genes (such as *Cyp17a1, Star* and *Fads*) in Leydig cells concomitant with alterations in Sertoli cells and spermatocytes likely associated with impaired synthesis of steroids. *Star* and *Fads* were also downregulated in cultivated Leydig cells after iDKO. The treatment of primary Leydig cells culture with a CDK8/19 inhibitor did not induce the same changes in gene expression as iDKO, and prolonged treatment of mice with a CDK8/19 inhibitor did not affect the size of testes. iDKO, in contrast to single knockouts or treatment with a CDK8/19 kinase inhibitor, led to depletion of cyclin C (CcnC), the binding partner of CDK8/19 that has been implicated in CDK8/19-independent functions. This suggests that the observed phenotype was likely mediated through kinase-independent activities of CDK8/19, such as CcnC stabilization.
