## Supplementary material for "Knockout of cyclin dependent kinases 8 and 19 leads to depletion of cyclin C and suppresses spermatogenesis and male fertility in mice": Suplemental Table S1

### Sheet: Лист1
Gene	Name	Log2FC	p.adjust <10-n	Function
Cyp17a1	Cytochrome P450 family 17 subfamily A member 1	-3.27	84	Enzyme in steroidogenic pathway
Hsd3b6	Hydroxy-delta-5-steroid dehydrogenase, 3 beta- and steroid delta-isomerase 6	1.18	11
Lcn2	Lipocalin 2	-1.55	15	Transport of small hydrophobic molecules such as lipids, steroid hormones and retinoids
Star	Steroidogenic Acute Regulatory Protein	-1.1	4	Cholesterol transporter
Apoc1	Apolipoprotein C1	-1.09	7	Inhibitor of cholesteryl ester transfer protein
Sc5d	Sterol-C5-Desaturase	-1.33	9	Desaturase
Fads2	Fatty acid desaturase 2	-1.26	19
Sult1e1	Sulfotransferase Family 1E Member 1	-1.26	7	Androgen-dependent estrogen inactivation
Neat1	Nuclear Enriched Abundant Transcript 1	-1.04	17	Long non-coding RNA
Pld3	Phospholipase D Family Member 3	-1.04	11	Catalyzes the hydrolysis of membrane phospholipids
Aqp5	Aquaporin 5	-1	5	Osmosis
Klk1b27	Kallikrein 1-related peptidase b27	-2.52	15	Serine protease
Klk1	Kallikrein 1	1.7	13
Serpina3g	Serpin Family A Member 3	1.08	32
