## Supplementary material for "Knockout of cyclin dependent kinases 8 and 19 leads to depletion of cyclin C and suppresses spermatogenesis and male fertility in mice": Suplemental Table S4

### Sheet: Primers
Name	Primer sequence (5' → 3')
Cdk19	Forward	ATGGGGGAAGCAGACAATGG
	Revers	CACCAGTGCCTCCGAGTTAG
	NORM (probe)	FAM-CGGCACCTACGGGCATGTCTA
	DEL (probe)	ROX-AAAGTGGGACGGGCATGTCTA
Cyp17a1	Forward	AGCTCTGTGCTGAACTGGATCC
	Revers	AGACGGTGTTCGACTGAAGCCT
Cyp11a1	Forward	CCAGTGTCCCCATGCTCAAC
	Revers	TGCATGGTCCTTCCAGGTCT
StAR	Forward	GTGCTTCATCCACTGGCTGGAA
	Revers	GTCTGCGATAGGACCTGGTTGA
Fads2	Forward	TTCCTGGAGAGCCACTGGTTTG
	Revers	GAAGAAGGACTGCTCCACATTGC
Cdk8	Forvard	CTAATTGGAGTCCTGGACAAGGC
	Revers-2	AGCGTAGTCTTTATCGTCCTTC
	Revers	CCCATAGAGCCATCTCAACAGC

### Sheet: Antibodies
Name	Clone	Source/Isotype	Manufacturer	Catalog #	Epitope
SYCP3/SCP3	Polyclonal	Rabbit	Abcam	ab15093
Vimentin	D21H3	Rabbit	Cell Signaling Technology	5741
Phospho-Histone H2A.X (Ser139)	JBW301	Mouse	Sigma-Aldrich	05-636
CYP17A1	E6A7G	Rabbit	Cell Signaling Technology	94004
CDK8 (for western blot and IF)	C-19	Goat	Santa Cruz	sc-1521
CDK8 (for western blot and flow cytometry)	D6M3J	Rabbit	Cell Signaling Technology	17395
β-actin	AC-74	Mouse	Sigma-Aldrich	A2228
Cyclin C (for western blot)	Polyclonal	Rabbit	Bethyl Laboratories	A301-989A
Cyclin C (for flow cytometry)	E6V4Z	Rabbit	Cell Signaling Technology	68179
phospho-STAT1 Ser727	D3B7	Rabbit	Cell Signaling Technology	8826
Anti-Goat IgG, HRP-linked Antibody	Polyclonal	Donkey	Invitrogen	A-21447
Anti-Rabbit IgG, HRP-linked Antibody	Polyclonal	Donkey	Invitrogen	A-31572
Anti-Rabbit IgG, HRP-linked Antibody		Goat	Cell Signaling Technology	7074
Anti-Mouse IgG, HRP-linked Antibody		Horse	Cell Signaling Technology	7076
Anti-Goat IgG (whole molecule)–HRP		Rabbit	Sigma-Aldrich	A8919
CDK19	Polyclonal	Rabbit			NPHQQPAAPAQQTAAPPQAPPPQQSSAQTNGTAGGATAGGGGAGAGLQHSQDPGLNQVPPNKKPRIGPSGANSGGPVMPSDYQHSSSRLNYQSSVQG
